# Understanding host response to infectious salmon anaemia virus in an Atlantic salmon cell line using single-cell RNA sequencing

**DOI:** 10.1101/2022.01.04.474990

**Authors:** Ophélie Gervais, Remi Gratacap, Athina Papadopoulou, Ross D. Houston, Musa A. Hassan, Diego Robledo

## Abstract

**Background:** Infectious Salmon Anaemia Virus (ISAV) is an Orthomixovirus that currently represents a large problem for salmonid aquaculture worldwide. Prevention and treatment methods are only partially effective. Genetic selection and genome engineering strategies have potential to develop ISAV resistant salmon stocks. However, this requires a detailed understanding of the genomic regulation of ISAV pathogenesis. Here, we used single cell RNA sequencing on a salmonid cell line to provide a high dimensional insight into the transcriptional landscape that underpin host-virus interactions during ISAV infection at the single cell level.

**Results:** Salmon head kidney 1 (SHK-1) cells were single-cell RNA sequenced before challenge, and at 24h, 48h, and 96h post-ISAV challenge. The results revealed marked changes in the host transcriptome at 48h and 96h post-infection, even in uninfected cells, potentially suggesting paracrine signalling. This paracrine activation of uninfected cells seemed to be unspecific, involving pathways such as mRNA sensing, ubiquitination or proteasome, and also the up-regulation of the mitochondrial ribosome genes. At 24h post infection, cells showed expression signatures consistent with viral entry, with up-regulation of genes such as PI3K, FAK or JNK. At 48h and 96h, infected cells showed a clear anti-viral response, characterised by the expression of IFNA2 or IRF2.

**Conclusions:** This study has increased our understanding of the cellular response of Atlantic salmon during ISAV infection, and revealed potential host-virus interactions at the cellular level. The results highlight the value of single-cell sequencing to characterise cell culture models of viral infection, and the results can be exploited in future functional studies to increase the resistance of Atlantic salmon to ISAV.
