## Supplementary File 2 for "Understanding host response to infectious salmon anaemia virus in an Atlantic salmon cell line using single-cell RNA sequencing"

### Sheet: Sheet1
	PB2			PA			NS2			NS1			NP			HA
c25ha	0.508855		UBIL	0.412506		c25ha	0.494554		ENSSSAG00000002792.1	0.43552		ENSSSAG00000050603.1	0.33604		cntnap5a	0.319788
ENSSSAG00000054576.1	0.47039		hsp30	0.412087		ENSSSAG00000054576.1	0.42134		hspa4a	0.407873		ENSSSAG00000044850.1	0.320474		slirp	0.310552
fkbp4	0.405717		c25ha	0.40823		ENSSSAG00000060007.1	0.390949		s	0.381935		rpl12	-0.303665		mfn1b	-0.308645
ENSSSAG00000060007.1	0.404161		ENSSSAG00000054576.1	0.365056		clus	0.390227		cf191	0.378511		rps13	-0.310305		atp2a3	-0.336128
dhx58	0.382708		clus	0.354121		fkbp4	0.37351		zgc:171775	0.336098		RL7A	-0.311621		rcn1	-0.33823
clus	0.361006		ENSSSAG00000060007.1	0.349952		dhx58	0.373378		ppp1r10	0.329899		gnb2l1	-0.311999
ENSSSAG00000009484.1	0.341741		fkbp4	0.340164		hsp30	0.358846		DNAJA4	0.328714		rpl35a	-0.312702
irf2	0.340738		coq5	0.325787		coq5	0.330568		amotl2b	0.325348		rpl27a	-0.314104
coq5	0.337068		hspa1b	0.324489		ENSSSAG00000009484.1	0.318525		rpz2	0.318401		NACA	-0.314332
hsp30	0.330169		IKBA	0.314967		hspa1b	0.310351		ptrh1	0.31041		btf3	-0.314402
tm179	0.322476		tagl2	0.304139		irf2	0.30701		mdm2	0.306905		snai	-0.314498
ENSSSAG00000017119.1	0.321832		i13r2	-0.300519		UBIL	0.304945		ENSSSAG00000044978.1	0.302391		rs2	-0.315104
UBIL	0.316963		mmp14a	-0.304033		ENSSSAG00000017119.1	0.301435		ENSSSAG00000009110.1	0.300156		rpl13a	-0.316042
ENSSSAG00000009805.1	0.316184		nat16l	-0.311607		mfsd2ab	-0.300398		PIK3R1	-0.326415		lrch3	-0.318166
cabp7b	0.314897		gdh2	-0.313302		PREY	-0.302356					rpl30	-0.318308
ifna2	0.313779		RL13A	-0.313396		aldh1a2	-0.304279					rps10	-0.318501
cxl10	0.310612		grn	-0.314477		ENSSSAG00000047065.1	-0.305794					rl26	-0.319636
ENSSSAG00000055051.1	0.307249		EF2	-0.315759		tmtc2b	-0.307193					rpl21	-0.321435
mmp2	-0.310418		vgf	-0.319848		tbx2a	-0.308146					RL14	-0.322047
nat16l	-0.312117		palld	-0.32343		ARRD3	-0.310652					RS14	-0.325977
ENSSSAG00000004422.1	-0.313058		twst2	-0.333271		marcs	-0.310872					EF1B	-0.338654
hnrnpa1a	-0.323828		mmp2	-0.33896		ENSSSAG00000004422.1	-0.313233					rpl32	-0.340814
lrrc32	-0.326266		vegfaa	-0.341447		ENSSSAG00000061762.1	-0.313967					TCTP	-0.346085
twst2	-0.353544		snai	-0.348874		chn1	-0.314845					rs14	-0.348262
snai	-0.367996		MARCS	-0.352428		EF2	-0.315497					RPS27	-0.348482
			lrrc32	-0.352697		fhl3a	-0.317712					RPS8	-0.352676
			chn1	-0.355809		atf4	-0.32023					rpl13	-0.353711
			ENSSSAG00000004422.1	-0.362491		ENSSSAG00000059600.1	-0.321073					RL7	-0.3544
						psmd4b	-0.322642					rpl8	-0.35709
						vegfaa	-0.330137					RPS18	-0.360981
						mmp2	-0.331168					RL13A	-0.361884
						roa1	-0.331344					rps4x	-0.362122
						lpl	-0.334073					rl19	-0.368044
						mafb	-0.335678					RS9	-0.371133
						palld	-0.336915					pparda	-0.372448
						DCOR1	-0.338263					RL23	-0.373257
						BHLH2	-0.34133					rl23	-0.375056
						ROAA	-0.353254					RS3A	-0.375648
						ENSSSAG00000063205.1	-0.356113					rpl3	-0.378889
						ENSSSAG00000054690.1	-0.362986					rs11	-0.382198
						MARCS	-0.367139					RS11	-0.389501
						lrrc32	-0.379055					rs8	-0.409073
						hnrnpa1a	-0.384393					RS23	-0.417463
						nat16l	-0.386375
						snai	-0.407378
						twst2	-0.416275
